# Carbon and microbes in a degrading palsa mire are distinct from peatland and a wider connected sub-Arctic fluvial system

**DOI:** 10.1101/2025.05.07.652394

**Authors:** Nea Tuomela, Samu Elovaara, Jenni Hultman, Hermanni Kaartokallio, David N. Thomas

## Abstract

Climate change is altering the biogeochemical cycling of carbon and nutrients in the northern peatland and permafrost regions, which provide one of the largest terrestrial carbon storages. Lateral transfer of carbon needs to be more widely studied, especially in smaller streams and catchments, as they receive high loading of organic matter and are hotspots of carbon degradation. In this study we combined measurements of dissolved organic matter (DOM) quality and quantity with microbial community data from a small Arctic catchment. Our aim was to understand how the catchment is affected by two sub-catchments, degrading palsa permafrost mire and peatland thawing in spring. The small thaw ponds in the palsa mire were clearly distinct from the rest of the catchment and ponds in the peatland: Palsa ponds had higher DOM concentration, more aromatic DOM and distinctive microbial communities compared to the peatland ponds and the rest of the catchment. DOC export rates from the palsa and peat sites were comparable at the time of sampling, but local DOM processing was higher in the palsa site. We also detected high abundances of ultra-small Patescibacteria. Patescibacteria dominated the microbial community composition in all the sampled waters.
