## Supplementary tables 2 and 3 for "Carbon and microbes in a degrading palsa mire are distinct from peatland and a wider connected sub-Arctic fluvial system"

### Sheet: READ ME
Supplementary table 2	Supplementary Table 2: Changes in the measured variables during the DOM degradation experiment. The 1st interval refers to the difference between the measurement after 13-17 days and at the start of the experiment and the total duration refers to the difference between the measurement after 217-221 days and at the start of the experiment. Positive values indicate production and negative values co…
Supplementary table 3	Supplementary Table 3: Changes in the measured variables during the DOM degradation experiment. The 1st interval refers to the difference between the measurement after 13-17 days and at the start of the experiment and the total duration refers to the difference between the measurement after 217-221 days and at the start of the experiment. Positive values indicate production and negative values co…
Description of variables
DOC, predicted (µmol L-1)1	DOC concentration predicted from a350 according to Massicotte et al. (2017).
DOC, predicted (µmol L-1)2	DOC concentration predicted from a254 according to Hulatt et al. (2014).
DOC, predicted (µmol L-1)3	DOC concentration predicted from a254 according to Asmala et al. (2012).
References
Massicotte P, Asmala E, Stedmon C et al. Global distribution of dissolved organic matter along the aquatic continuum: Across rivers, lakes and oceans. Science of the Total Environment 2017;609:180–91.
Hulatt CJ, Kaartokallio H, Asmala E et al. Bioavailability and radiocarbon age of fluvial dissolved organic matter (DOM) from a northern peatland-dominated catchment: Effect of land-use change. Aquat Sci 2014;76:393–404.
Asmala E, Stedmon CA, Thomas DN. Linking CDOM spectral absorption to dissolved organic carbon concentrations and loadings in boreal estuaries. Estuar Coast Shelf Sci 2012;111:107–17.

### Sheet: Supplementary table 2
	Pond				Stream
	Palsa (1)		Peat (5)		Palsa (3)		Peat (3)		Kidisjoki River (4)		Utsjoki River (1)
Variable	1st interval	total duration	1st interval	total duration	1st interval	total duration	1st interval	total duration	1st interval	total duration	1st interval	total duration
a254 (m-1)	6.93 (NA)	-33.02 (NA)	0.16 (0.69)	-1.64 (0.98)	-0.12 (1.15)	-2.61 (1.01)	-0.35 (0.43)	-2.23 (1.4)	-0.14 (0.34)	-2.13 (0.23)	-0.21 (NA)	-2.38 (NA)
a275 (m-1)	6.32 (NA)	-30.41 (NA)	0.27 (0.7)	-1.12 (0.96)	0.22 (1.23)	-1.6 (1.15)	0.06 (0.61)	-1.23 (1.39)	0.01 (0.31)	-1.5 (0.24)	-0.17 (NA)	-1.89 (NA)
a295 (m-1)	7.71 (NA)	-20.27 (NA)	0.34 (0.69)	-0.9 (0.91)	0.33 (1.15)	-1.26 (1.15)	0.28 (0.7)	-0.9 (1.26)	0.12 (0.3)	-1.28 (0.22)	-0.07 (NA)	-1.51 (NA)
a300 (m-1)	7.05 (NA)	-18.32 (NA)	0.35 (0.7)	-0.83 (0.9)	0.33 (1.12)	-1.18 (1.14)	0.26 (0.68)	-0.84 (1.2)	0.13 (0.29)	-1.21 (0.2)	-0.02 (NA)	-1.38 (NA)
a350 (m-1)	4.34 (NA)	-5.53 (NA)	0.31 (0.49)	-0.47 (0.64)	0.31 (0.75)	-0.62 (0.82)	0.27 (0.47)	-0.46 (0.81)	0.2 (0.23)	-0.72 (0.11)	0.09 (NA)	-0.73 (NA)
a375 (m-1)	3.16 (NA)	-2.36 (NA)	0.27 (0.39)	-0.31 (0.48)	0.32 (0.66)	-0.39 (0.69)	0.28 (0.37)	-0.3 (0.61)	0.2 (0.24)	-0.55 (0.11)	0.15 (NA)	-0.5 (NA)
a400 (m-1)	3.4 (NA)	0.4 (NA)	0.18 (0.28)	-0.24 (0.34)	0.29 (0.57)	-0.27 (0.57)	0.16 (0.31)	-0.26 (0.44)	0.15 (0.2)	-0.47 (0.08)	0.13 (NA)	-0.4 (NA)
a440 (m-1)	2.53 (NA)	1.78 (NA)	0.11 (0.16)	-0.11 (0.2)	0.21 (0.42)	-0.14 (0.4)	0.03 (0.15)	-0.21 (0.22)	0.13 (0.2)	-0.31 (0.06)	0.13 (NA)	-0.22 (NA)
S275-295	0 (NA)	0 (NA)	-0.001 (0.001)	0 (0.001)	0 (0)	0 (0)	-0.001 (0.001)	0 (0)	0 (0)	0.001 (0)	0 (NA)	0 (NA)
S350-400	0 (NA)	0 (NA)	-0.001 (0.001)	0 (0.001)	-0.001 (0.001)	0 (0.001)	0 (0.001)	0 (0.001)	-0.001 (0.001)	0.001 (0)	-0.001 (NA)	0.001 (NA)
S300-650	0 (NA)	0 (NA)	-0.001 (0.001)	0 (0.001)	0 (0)	0 (0)	-0.001 (0.001)	0 (0.001)	0 (0)	0 (0)	0 (NA)	0 (NA)
Sratio	-0.016 (NA)	-0.01 (NA)	-0.004 (0.005)	0.005 (0.007)	0.009 (0.026)	0.007 (0.015)	-0.013 (0.01)	-0.011 (0.011)	0.011 (0.024)	-0.01 (0.002)	0.021 (NA)	-0.012 (NA)
Peak T (R.U.)	0 (NA)	-0.53 (NA)	0.01 (0.01)	0.01 (0.02)	0.01 (0.02)	0 (0.01)	0 (0.01)	0 (0.01)	0 (0)	0 (0)	0.01 (NA)	0 (NA)
Peak A (R.U.)	0.93 (NA)	-6.47 (NA)	0.03 (0.05)	0.05 (0.04)	0.05 (0.02)	0.09 (0.03)	0.04 (0.04)	0.07 (0.05)	0.03 (0.01)	0.04 (0)	0.02 (NA)	0.04 (NA)
Peak M (R.U.)	0.55 (NA)	-3.98 (NA)	0.03 (0.02)	0.04 (0.03)	0.03 (0.01)	0.05 (0.01)	0.01 (0.01)	0.06 (0.02)	0 (0.01)	0.02 (0.02)	0 (NA)	0.04 (NA)
Peak C (R.U.)	0.02 (NA)	-4.84 (NA)	0.03 (0.03)	0.03 (0.02)	0.03 (0.01)	0.05 (0.03)	0.03 (0.03)	0.06 (0.01)	0.02 (0.02)	0.04 (0.02)	0.01 (NA)	0.05 (NA)
FI	-0.17 (NA)	-0.07 (NA)	0.09 (0.12)	0.09 (0.08)	-0.02 (0.05)	-0.09 (0.07)	-0.07 (0.11)	-0.04 (0.14)	-0.04 (0.06)	-0.07 (0.24)	0.27 (NA)	0.09 (NA)
HIX	13.7 (NA)	38.55 (NA)	-8.2 (7.69)	3.21 (4.63)	-8.68 (6.59)	7.14 (1.12)	4.85 (10.91)	7.2 (7.04)	5.89 (1.28)	12.81 (2.76)	-11.15 (NA)	7.95 (NA)
BIX	-0.11 (NA)	-0.1 (NA)	-0.08 (0.06)	-0.07 (0.08)	0.01 (0.06)	-0.02 (0.03)	0.02 (0.03)	0.01 (0.02)	-0.05 (0.04)	-0.04 (0.04)	-0.04 (NA)	0.02 (NA)
HNA (cells mL-1)	163261024 (NA)	5557003 (NA)	896345 (537127)	-827351 (768888)	10425687 (5586190)	-849971 (203323)	1379607 (895099)	-262802 (800390)	1638029 (300025)	-774255 (85416)	7978665 (NA)	-2143999 (NA)
LNA (cells mL-1)	-272060 (NA)	-36078488 (NA)	245842 (211373)	153002 (412154)	-116941 (361498)	-197658 (145549)	-180234 (188794)	-229798 (312050)	-95581 (42245)	-48850 (195077)	448874 (NA)	593355 (NA)
Nitrate (µmol L-1)	NA	-0.44 (NA)	NA	-0.08 (0.18)	NA	0.2 (0.09)	NA	-0.14 (0.09)	NA	0.19 (0.3)	NA	0.15 (NA)
Nitrite (µmol L-1)	NA	0.15 (NA)	NA	0.1 (0.11)	NA	0.25 (0.02)	NA	0.18 (0.11)	NA	0.27 (0.13)	NA	0.33 (NA)
Phosphate (µmol L-1)	NA	-0.75 (NA)	NA	0 (0.01)	NA	-0.02 (0.01)	NA	-0.01 (0.01)	NA	0 (0.01)	NA	0.01 (NA)
Silicate (µmol L-1)	NA	0.28 (NA)	NA	27.81 (18.51)	NA	37.06 (37.81)	NA	21.38 (35.86)	NA	27.65 (50.74)	NA	9.93 (NA)
Total N (µmol L-1)	NA	-13.89 (NA)	NA	-1.7 (1.16)	NA	-0.72 (0.32)	NA	-1.33 (0.15)	NA	-1.08 (1.77)	NA	-0.54 (NA)
Ammonium (µmol L-1)	NA	-1.98 (NA)	NA	-0.09 (0.05)	NA	0.05 (0.1)	NA	0.03 (0.09)	NA	0 (0.1)	NA	1.07 (NA)
DOC, predicted (µmol L-1)1	0.1 (NA)	-0.13 (NA)	0.34 (0.55)	-0.43 (0.63)	0.15 (0.36)	-0.33 (0.43)	0.17 (0.28)	-0.23 (0.42)	0.18 (0.21)	-0.69 (0.1)	0.09 (NA)	-0.77 (NA)
DOC, predicted (µmol L-1)2	60.3 (NA)	-287.13 (NA)	1.36 (6.01)	-14.27 (8.55)	-1.05 (10.02)	-22.67 (8.79)	-3.07 (3.78)	-19.42 (12.18)	-1.19 (2.93)	-18.48 (2)	-1.86 (NA)	-20.69 (NA)
DOC, predicted (µmol L-1)3	47.85 (NA)	-227.84 (NA)	1.08 (4.77)	-11.32 (6.78)	-0.83 (7.95)	-17.99 (6.97)	-2.44 (3)	-15.41 (9.66)	-0.94 (2.32)	-14.66 (1.59)	-1.48 (NA)	-16.42 (NA)

### Sheet: Supplementary table 3
	Stream
	Palsa (1)		Peat (1)		Kidisjoki River (1)
Variable	1st interval	total duration	1st interval	total duration	1st interval	total duration
a254 (m-1)	-1.28	-5.07	-0.66	-3.33	-0.42	-2.33
a275 (m-1)	-0.91	-3.78	-0.37	-2.35	-0.29	-1.77
a295 (m-1)	-0.7	-3.14	-0.23	-1.89	-0.16	-1.46
a300 (m-1)	-0.7	-3.02	-0.23	-1.8	-0.15	-1.38
a350 (m-1)	-0.29	-1.58	-0.02	-0.94	-0.04	-0.72
a375 (m-1)	-0.2	-1.05	0.01	-0.64	-0.03	-0.51
a400 (m-1)	-0.16	-0.76	-0.02	-0.47	-0.03	-0.39
a440 (m-1)	-0.1	-0.46	0	-0.24	-0.03	-0.19
S275-295	0	0	0	0	0	0
S350-400	0	0	0	0	0	0
S300-650	0	0	0	0	0	0.001
Sratio	-0.003	0.017	-0.001	0.007	0	0.015
Peak T (R.U.)	-0.07	-0.08	0	0	0	0
Peak A (R.U.)	0.03	0.06	0	0.04	-0.01	-0.02
Peak M (R.U.)	0	-0.01	0	0.04	0.01	0
Peak C (R.U.)	0.03	0.03	0.03	0.04	0.02	0
FI	0.05	0.01	0.14	-0.02	0.05	0.07
HIX	19.11	27.65	5.51	-1.29	3.06	17.79
BIX	-0.25	-0.21	0.04	0.05	0.03	0.02
HNA (cells mL-1)	541220	-1976087	334289	-1556207	389191	-812430
LNA (cells mL-1)	70231	-778825	62600	-759703	96598	-135641
Nitrate (µmol L-1)	NA	0.79	NA	-0.03	NA	0.32
Nitrite (µmol L-1)	NA	0.05	NA	0.34	NA	0.05
Phosphate (µmol L-1)	NA	-0.01	NA	0.01	NA	0
Silicate (µmol L-1)	NA	54.27	NA	44.06	NA	69.33
Total N (µmol L-1)	NA	0.52	NA	-0.06	NA	0.36
Ammonium (µmol L-1)	NA	-0.07	NA	-0.05	NA	0.07
DOC, predicted (µmol L-1)1	-0.15	-0.84	-0.01	-0.58	-0.04	-0.72
DOC, predicted (µmol L-1)2	-11.09	-44.09	-5.75	-28.96	-3.69	-20.22
DOC, predicted (µmol L-1)3	-8.8	-34.99	-4.56	-22.98	-2.93	-16.04
